# Detecting and validating influential organisms for rice growth: An ecological network approach

**DOI:** 10.1101/2023.02.19.529115

**Authors:** Masayuki Ushio, Hiroki Saito, Motoaki Tojo, Atsushi J. Nagano

**Author notes:** **Corresponding author:** Masayuki Ushio.

## Abstract

How to achieve sustainable food production while reducing environmental impacts is a major concern in agricultural science, and advanced breeding techniques are promising for achieving such goals. However, rice is usually grown under field conditions and influenced by surrounding ecological community members. How ecological communities influence the rice performance in the field has been underexplored despite the potential of ecological communities to establish an environment-friendly agricultural system. In the present study, we demonstrate an ecological-network-based approach to detect potentially influential, previously overlooked organisms for rice (*Oryza sativa*). First, we established small experimental rice plots, and measured rice growth and monitored ecological community dynamics intensively and extensively using quantitative environmental DNA metabarcoding in 2017 in Japan. We detected more than 1000 species (including microbes and macrobes such as insects) in the rice plots, and nonlinear time series analysis detected 52 potentially influential organisms with lower-level taxonomic information. The results of the time series analysis were validated under field conditions in 2019 by field manipulation experiments. In 2019, we focused on two species, *Globisporangium nunn* and *Chironomus kiiensis*, whose abundance was manipulated in artificial rice plots. The responses of rice, namely, the growth rate and gene expression patterns, were measured before and after the manipulation. We confirmed that, especially in the *G. nunn*-added treatment, rice growth rate and gene expression pattern were changed. In the present study, we demonstrated that intensive monitoring of an agricultural system and the application of nonlinear time series analysis were helpful to identify influential organisms under field conditions. Although the effects of the manipulations were relatively small, the research framework presented here has future potential to harness the ecological complexity and utilize it in agriculture. Our proof-of-concept study would be an important basis for the further development of field-basis system management.
