## Supplementary file 1 for "Detecting and validating influential organisms for rice growth: An ecological network approach"

### Sheet: supplementary file 1
Supplementary file 1. Potential causal species for the rice growth
Taxa ID	Effect time lag (days)	RMSE	TE	pval	Superkingdom	Phylum	Family	Genus	Species	Sequence
Fungi_Taxa00402	-5	0.641507	0.00528789	0.019	Eukaryota		Pythiaceae	Pyhium	(originallly indentified as Pythium nunn)1	AGTCGTAACAAGGTTTCCGTAGGTGAACCTGCGGAAGGATCATTACCACACCAAAAAAACTTTCCACGTGAACCTGTACCGTATGGCTTTGTGCTGCTTTATCTGGCTTCGGCTGGGCACTGCGGCTAAGCGAAGGTTTTGGGCATTTATGCTCGAAGCTGATGTACATTTCAAACCCCTTTAATTTTAAACTGATCAATACTGTAAGGACGAAAGTCTTTGCTTTAAAACTAGATAACAACTTTCAACAGTGGATGTCTAGGCTCGCACATC
Fungi_Taxa00262	-1	0.98932	0.00995071	0.025	Eukaryota		Collodictyonidae	Collodictyon	Collodictyon triciliatum	AAGTCGTAACAAGGTTTCCGTAGGTGAACCTGCGGAAGGATCATTACCGTTTTTATTATAAAAAAATTAAATTAAAAAAAATTGTAATAATTTTTTTATTTTTTTTTCTCCTTAAAAGGAAAAAAAATAAATAATTATTATAATGAACCTATCTACTCTAAAAATCTCCTTTTTTAGTAAAAAAAACAAAAAACAAAAAAAACCTAAAAATCTCCTTTTAAAGTAATTTTTAAAATAATAAAAAATAAAAACTTTTAACAATGGATGTCTTGGCTCTCGTGTC
Euk_Taxa00127	-10	0.963784	0.0102797	0.0015	Eukaryota			Chrysophyceae	Chrysophyceae sp.	GCACCTACCGATTGGATGATTCGGTGAAACTTTCGGACCGTGTGCAGGACGCTCTCGGGCGACTTGTGCGTGGGAAGTTATTTAAACCTCATCATCTAGAGGAAGGTGAAGTCGTAACAAGGTTTCC
Euk_Taxa00258	-12	1.01469	0.0108649	0.0325	Eukaryota			Micronuclearia	Micronuclearia podoventralis	GCTCCTACCGATTGGATGTTCCGGTGAAATCTTGGGATTGCGGCGATGTAGCTAGCAATAGCCGCGACGTTGCGAGAACTTGCTTAAACCTTAACATCTAGAGGAAGGAGAAGTCGTAACAAGGTTTCC
Euk_Taxa00012	-14	0.841435	0.0112922	0.0235	Eukaryota		Collodictyonidae	Collodictyon	Collodictyon triciliatum	GCTCCTACCGATTGAATGATCCGGTGAAATTTTCGGACTTTGATTTTATTAAATCGAAAGGTTTAGTTTTAAATTAAAGGAAGTTACTTAAACCTTATCATTTAGAGGAAGGAGAAGTCGTAACAAGGTTTCC
Inv_Taxa00140	-5	0.852217	0.0136899	0.024	Eukaryota		Ochromonadaceae	Poterioochromonas	Poterioochromonas malhamensis	TTTATCTAGTATTCAAGCTCATTCAGGACCTTCTATTGATTTAGCTATCTTCAGCTTACATTTATCTGGAGCAGCTTCTATTTTAGGTTCTATAAATTTTATTACTACTATTTTTAATATGAGAGCGCCTGGTATGTTAATGCATAGATTACCTTTATATGTATGGTCTGTATTAGTAACATCTTTTTTATTAGTACTTTCATTACCTGTATTAGGGGGTGGAATTACCATGTTATTAACAGACAGAAACTTCAATACAACTTTCTTTGACCCTTGTGGAGGAGGAGACCCAATACTATATCAACATTTATTC
Euk_Taxa00263	-8	1.06894	0.0205672	0.0135	Eukaryota		Plasmodiophoridae	Polymyxa	Polymyxa graminis	GCTTCTACCGATTGGTCGTCCCGGTGAACAATCGGGAGGGCGCGCGCCAGGTCAGCAATGGCCGGCGCGCGTCCGAACTTTTGTAAATTTGGACGACTAGAGGAAGAAGAAGTCGTAACAAGGTTTCC
Inv_Taxa00075	-11	0.9942	0.00442779	0.01	Eukaryota	Arthropoda	Culicidae	Aedes	Aedes japonicus	CCTTTCTTCAGGAACTGCTCATGCAGGAGCTTCAGTAGATTTAACTATTTTTTCTTTACATTTAGCCGGGATTTCCTCAATTTTAGGGGCAGTAAATTTTATTACGACTGTAATTAATATACGATCTGCTGGAATTACTTTAGACCGACTACCTCTATTTGTATGATCTGTAGTAATTACAGCTGTATTATTACTTTTATCTCTCCCTGTATTAGCTGGTGCAATTACTATATTATTAACTGACCGAAACTTAAATACTTCTTTCTTTGACCCAATCGGAGGAGGAGATCCTATTCTTTACCAACATTTATTT
Inv_Taxa00145	-6	1.0565	0.00471726	0.016	Eukaryota	Arthropoda	Chironomidae	Chironomus	Chironomus kiiensis	TTTATCAGCCGCGATTGCTCACAGAGGAGCATCTGTTGATCTAGCTATTTTTTCTCTCCATTTAGCAGGAGTTTCTTCTATTTTAGGATCAGTAAATTTTATTACGACAGTAATTAATATACGAGCAAATGGTATTACTTTAGATCGAATACCTTTATTTGTCTGATCTGTTGTTATTACGACAGTTCTTTTATTACTTTCGCTTCCAGTTTTAGCAGGAGCAATTACTATATTATTAACTGACCGAAATTTAAATACTTCATTTTTTGACCCAGCGGGAGGAGGGGATCCTATTCTTTACCAACACTTATTT
Inv_Taxa00176	-2	1.03737	0.00675376	0.041	Eukaryota	Arthropoda	Chironomidae	Chironomus	Chironomus kiiensis	TTTATCAGCCGCGATTGCTCATAGAGGAGCATCTGTTGATCTAGCTATTTTTTCTCTCCATTTAGCAGGAGTTTCTTCTATTTTAGGATCAGTAAATTTTATTACGACAGTAATTAATATACGAGCAAATGGTATTACTTTAGATCGAATACCTTTATTTGTCTGATCTGTTGTTATTACGACAGTTCTTTTATTACTTTCGCTTCCAGTTTTAGCAGGAGCAATTACTATATTATTAACTGACCGAAATTTAAATACTTCATTTTTTGACCCAGCGGGAGGAGGGGATCCTATTCTTTACCAACACTTATTC
Inv_Taxa00042	-4	0.83873	0.0080169	0.019	Eukaryota	Arthropoda	Chironomidae	Chironomus	Chironomus kiiensis	CTTATCCGCAGCTATTGCACACAGAGGAGCTTCGGTAGACCTGGCTATTTTTTCTCTTCATTTAGCGGGAGTATCATCAATTCTAGGGTCAGTAAATTTTATTACTACAGTAATTAATATACGAGCAAATGGAATTACTTTAGATCGAATACCTTTATTTGTATGATCTGTTGTCATTACTACTGTTCTTCTTTTACTGTCTCTTCCAGTTTTAGCAGGAGCAATTACAATATTATTAACAGATCGAAATTTAAATACATCTTTTTTTGACCCAGCTGGAGGAGGGGACCCAATTCTTTATCAACACTTATTC
Inv_Taxa00093	-3	1.0492	0.00860394	0.0035	Eukaryota	Arthropoda	Chironomidae	Polypedilum	Polypedilum nubifer	CTTATCAGCAAGAATTGCACATAGAGGTGCCTCAGTAGATCTTGCTATTTTCTCTCTTCATCTTGCAGGGGTTTCTTCAATTTTAGGGTCAGTAAATTTTATTACAACAGTAATTAATATGCGATCAAGAGGAATTACCCTAGACCGAATACCATTATTTGTGTGATCTATTGTTATTACTACAGTTCTACTTCTTCTTTCATTACCAGTATTAGCTGGAGCTATCACAATACTATTAACTGACCGAAATTTAAATACTTCATTTTTTGACCCAGCTGGTGGAGGTGACCCTATTCTTTACCAACACCTATTT
Inv_Taxa00057	-3	1.04683	0.00886693	0.002	Eukaryota	Arthropoda	Chironomidae	Chironomus	Chironomus kiiensis	TTTATCAGCCGCGATTGCTCACAGAGGAGCATCTGTTGATCTAGCTATTTTTTCTCTCCATTTAGCAGGAGTTTCTTCTATTTTAGGATCAGTAAATTTTATTACGACAGTAATTAATATACGAGCAAATGGTATTACTTTAGATCGAATACCTTTATTTGTCTGATCTGTTGTTATTACGACAGTTCTTTTATTACTTTCGCTTCCAGTTTTAGCAGGAGCAATTACTATATTATTAACTGACCGAAATTTAAATACTTCATTTTTTGACCCAGCGGGAGGAGGGGATCCTATTCTTTACCAACACTTATTC
Inv_Taxa00096	-13	1.0018	0.0144432	0.001	Eukaryota	Arthropoda	Chironomidae	Polypedilum	Polypedilum convexum	ATTATCTGCTAGAATTGCTCATAGAGGAGCTTCTGTAGATTTAGCAATTTTTTCTTTACACCTAGCAGGTGTCTCTTCTATTTTAGGGTCAGTAAATTTTATTACCACAATTATTAATATACGATCAAACGGAATTACTTTAGATCGAATACCTTTATTTGTTTGATCAATTTTAATTACTACTATTCTTCTTTTATTATCATTACCTGTATTAGCCGGAGCTATTACTATATTATTAACAGATCGAAACTTAAATACTTCATTTTTTGACCCTGCAGGAGGAGGAGACCCAATTTTATACCAACATTTATTT
Inv_Taxa00024	-13	0.957759	0.0154546	0.0035	Eukaryota	Arthropoda	Culicidae	Aedes	Aedes japonicus	CCTTTCTTCAGGAACTGCTCATGCAGGAGCTTCAGTAGATTTAACTATTTTTTCTTTACATTTAGCCGGGATTTCCTCAATTTTAGGAGCAGTAAATTTTATTACGACTGTAATTAATATACGATCTGCTGGAATTACTTTAGACCGACTACCTTTATTTGTATGATCTGTAGTAATTACAGCTGTATTATTACTTTTATCTCTCCCTGTATTAGCTGGTGCAATTACTATATTATTAACTGACCGAAACTTAAATACTTCTTTCTTTGACCCAATTGGAGGAGGAGACCCTATTCTTTACCAACATTTATTT
Inv_Taxa00139	-8	1.06485	0.0163615	0.005	Eukaryota	Arthropoda	Chironomidae	Chironomus	Chironomus kiiensis	TTTATCAGCCGCGATTGCTCACAGAGGAGCATCTGTTGATCTAGCTATTTTTTCTCTCCATTTAGCAGGAGTTTCTTCTATTTTAGGATCAGTAAATTTTATTACGACAGTAATTAATATACGAGCAAATGGTATTACTTTAGATCGAATACCTTTATTTGTCTGATCTGTTGTTATTACGACAGTTCTTTTATTACTTTCGCTTCCAGTTTTAGCAGGAGCAATTACTATGTTATTAACTGACCGAAATTTAAATACTTCATTTTTTGACCCAGCGGGAGGAGGGGATCCTATTCTTTACCAACACTTATTC
Fungi_Taxa00538	0	1.06228	0.00313524	0.0035	Eukaryota	Ascomycota	Aspergillaceae	Penicillium	Penicillium citrinum	AAGTCGTAACAAGGTTTCCGTAGGTGAACCTGCGGAAGGATCATTATTGAAAGTAAACTGTAGTCGGTTGAGCTGGTTCCTCTGGAACATGTGCTCGCCTTCTGCGCTTTCTACCTATCCACCTGTGCACTTATGTAGACGGTAGATCAATCTCTCCGCAAGGAGGATGGGAGACTCGAGTTAGCAATAGCTCTTGACTCTAAAGATCTATCCGTCTATGTTACACATACACTTTTAAAAACTTTGAATGTCTGTATTATCGGTCTTTGACCTTTAAACATATACAACTTTCAGCAACGGATCTCTTGGCTCTCGCATC
Fungi_Taxa01029	-6	0.988413	0.00395322	0.021	Eukaryota	Ascomycota	Didymosphaeriaceae	Paracamarosporium	Paracamarosporium hawaiiense	AAGTCGTAACAAGGTTTCCGTAGGTGAACCTGCGGAAGGATCATTATCTATAACCGGGTGTGGCTGCGGCCTCCGGGGGCGTGTCTCCCGGGTGGTAGAGGTAGAACTCGCACGCGCCACATGTCTGAATCCTTTTTTTACGAGCACCTTTCGTTCTCCTTCGGTGGGGTGACCTGCCGTTGGAACCCATCAAAACTCTTTTTGCATCTAGCATTACCTGTTCTGATACAAACAATCGTTACAACTTTCAACAATGGATCTCTTGGCTCTGGCATC
Fungi_Taxa00131	-14	0.989826	0.00766747	0.0045	Eukaryota	Ascomycota	Diaporthaceae	Diaporthe	Diaporthe sp. CZ-2018	AAGTCGTAACAAGGTCTCCGTTGGTGAACCAGCGGAGGGATCATTAAAAAGCGAGTCTCGCGACTCTCAAACCCTATGTGAACTTATTCATGTCTGAGCTGCTTCGGCAGGGCGTTTCGAAAGAAGCACCTGCCGGCCGGCTCGCCAACCAAACTCTTTGTTAATCTATGGACCTCTGAGTTAAAAACAAAATTTATTAAAACTTTCAACAACGGATCTCTTGGTTCTGGCATC
Fungi_Taxa00649	-8	0.937128	0.00889802	0.0105	Eukaryota	Ascomycota	Bionectriaceae	Hydropisphaera	Hydropisphaera erubescens	AAGTCGTAACAAGGTCTCCGTTGGTGAACCAGCGGAGGGATCATTACTGAGTGTAAAAACTCCCAAACCCATTGTGAACATACCACTGTTGCTTCGGCGGATGCGCCCCGGGCGCGCTCCTCACAGGGCGTGCCCCGGAACCAGGCGCCCGCCGGGGGACCGAAACTCTTGTTTTTATAGGATCTCTGAGTGTGATTATAAAATAAATCAAAACTTTCAACAACGGATCTCTTGGCTCTAGCATC
Fungi_Taxa00119	-14	0.785762	0.00998632	0.0345	Eukaryota	Ascomycota	Phaeosphaeriaceae	Ophiosphaerella	Ophiosphaerella agrostidis	AAGTCGTAACAAGGTTTCCGTAGGTGAACCTGCGGAAGGATCATTACATTAGAACATAGGCCCCAAGCTGTAGCAATACAGCCCAAAGGCCTCTTCTATTACCCTTGTTTTTTGAGTACCTATGTTTCCTTGGTGGGCTTGCCTGCCAATAGGACAAACTATTAAACCTTTTTTAATTTTCAATCAGCGTCTGAATAAACTTTAATAATTACAACTTTCAACAACGGATCTCTTGGTTCTGGCATC
Fungi_Taxa00206	-3	1.00622	0.0110446	0.041	Eukaryota	Ascomycota	Phaeosphaeriaceae	Ophiosphaerella	Ophiosphaerella agrostidis	AAGTCGTAACAAGGTTTCCGTAGGTGAACCTGCGGAAGGATCATTACATTAGAACATAGGCCCAAAGCTGTAGCAATACTGCCCAAAGGCCTCTTCTATTACCCTTGTTTTTTGAGTACCTATGTTTCCTTGGTGGGCTTGCCTGCCAACAGGACAAACTATTAAACCTTTTTTAATTTTCAATCAGCGTCTGAATAAACTTTAATAATTACAACTTTCAACAACGGATCTCTTGGTTCTGGCATC
Fungi_Taxa00815	-13	0.866647	0.0113081	0.0035	Eukaryota	Ascomycota	Mycosphaerellaceae	Zymoseptoria	Zymoseptoria verkleyi	AAGTCGTAACAAGGTCTCCGTAGGTGAACCTGCGGAGGGATCATTACCGAGTGAGGGCCTCCGGGTCCGACCTCCAACCCTTTGTGAACACATCCCGTTGCTTCGGGGGCGACCCTGCCGGGCGCCCCCGGAGGACCACACAACACTGCATCTTTGCGTCGGAGTTTACGAGTAAATCGAAACAAAACTTTCAACAACGGATCTCTTGGTTCTGGCATC
Fungi_Taxa00019	-6	0.918546	0.0130672	0.0185	Eukaryota	Ascomycota	Sarocladiaceae	Sarocladium	Sarocladium implicatum	AAGTCGTAACAAGGTCTCCGTTGGTGAACCAGCGGAGGGATCATTACCAGAGAGCCTTTTGGCACTCCAACCCATTGTGAACATACCTACGTTTCCCTCGGCGGGCTCAGCGCGAGGCGGTCTTCCGCCCTCGCGTCCGCCGGGGGCACCCAAACTCGAATTTATATCGTGTATCTCTGAGGGGCGAAAGCCCGTAAAACAAATGAATCAAAACTTTCAACAACGGATCTCTTGGCTCTGGCATC
Fungi_Taxa00073	-14	0.908347	0.0222832	0.0065	Eukaryota	Ascomycota	Didymellaceae	Epicoccum	Epicoccum nigrum	AAGTCGTAACAAGGTTTCCGTAGGTGAACCTGCGGAAGGATCATTACCTAGAGTTTGCAGACTTCGGTCTGCTACCTCTTACCCATGTCTTTTGAGTACCTTCGTTTCCTCGGCGGGTCCGCCCGCCGGTTGGACAACATTCAAACCCTTTGCAGTTGCAATCAGCGTCTGAAAAAACATAATAGTTACAACTTTCAACAACGGATCTCTTGGTTCTGGCATC
Inv_Taxa00254	-3	1.00682	0.0197646	0.001	Eukaryota	Bacillariophyta	Bacillariaceae	Nitzschia	Nitzschia palea	TCTGTCTGGAATAATCGCTCATTCCGGTGGTGCTGTTGATCTTGCAATTTTTAGCCTTCATTTATCTGGAGCAGCTTCGATTTTAGGAGCAATTAATTTTATCTGTACTATTATTAATATGCGAACAGAAAGTTTACCGTTCCACAAATTACCTTTATTTGTTTGGGCCGTTTTTATTACAGCTATCTTACTATTATTATCACTACCTGTATTAGCGTCGGCAATTACGATGTTATTAGCTGATAGAAATTTTAACACAACATTTTTTGACCCTGCGGGTGGTGGTGACCCTGTTTTATACCAGCACTTGTTT
Fungi_Taxa00486	-3	1.03645	0.00304885	0.0265	Eukaryota	Basidiomycota	Ustilaginaceae	Moesziomyces	Moesziomyces aphidis	AAGTCGTAACAAGGTATCTGTAGGTGAACCTGCAGATGGATCATTTCGATGAAAACCTTTTTTCTTGAGGTGTGGCTCGCACCTGTCTAACTAAATCGAGCTACCACATTTTAACACGGTTGCATCGGTTGGCTGTCAAACAGTGCGCGCGGCGATTTATTTCGCCTCCCCGCGCATTGCCGAGACGGTCGACATTTACCAAAAACACTGTTGATACCATAGGATTTGAACGTAGATGAAACTCGACTGGTAATGCGGTCGTCTAAAATCTAAAAACAACTTTTGGCAACGGATCTCTTGGTTCTCCCATC
Fungi_Taxa00487	-10	0.990423	0.00454402	0.0355	Eukaryota	Basidiomycota	Polyporaceae	Abundisporus	Abundisporus pubertatis	AAGTCGTAACAAGGTTTCCGTAGGTGAACCTGCGGAAGGATCATTATCGAGTCTTGACTGGGTTGTAGCTGGCCTTCCGAGGCATGTGCACGCCCGGCTCATCCCACTCTACACCTGTGCACTTACTGTGGGTTTCAGATGGTGGAGCGTTCCTTTACGGGTTCGTGAAGCTGTCCGAGCCTGCGTTTATTATAAACCCTTTAAAGTAACAGAATGTGTATTGCGATGTAACGCATTTATATACAACTTTCAGCAACGGATCTCTTGGCTCTCGCATC
Fungi_Taxa00908	-7	1.05291	0.0056542	0.041	Eukaryota	Basidiomycota		Resinicium	Resinicium pinicola	AAGTCGTAACAAGGTTTCCGTAGGTGAACCTGCGGAAGGATCATTAACGAATTTGAAGGGGACGCTGAGCTGGCCCTCCGGGGCATGTGCCCGCTCCCCGTCAGATCCATTGCAACACCTGTGCACTTCAGAGGGAGGGGTCGGTCCCGCCTAACCGCGGGGCCTTCCCCTTCCTCCACTACATCACAAACTCTTGACAGTACCTAGAACGTTGAGTCGCCTGAGACATGGCACAACCTAATACAACTTTCAACAACGGATCTCTCGGCTCTCGCATC
Fungi_Taxa00924	-3	1.04158	0.00587625	0.027	Eukaryota	Basidiomycota	Meruliaceae	Phlebia	Phlebia sp.	AAGTCGTAACAAGGTTTCCGTAGGTGAACCTGCGGAAGGATCATTAACGAGTTTTGAAATGGGTTGTAGCTGGCCTTCACAGGCATGTGCACACCCTGCTCATCCACTCACTATAACCCCTGTGCACTTATTGTAGGCTTGGTGGGATAATTGGCTGCTTGCAGTCAGTTTGAAAGCCTTGCTTATGTTTTAACATACAAACGCTTCAGTTAAAGAATGTCATTATTATTGTGTATTAACACATGAAATACAACTTTCAGCAACGGATCTCTTGGCTCTCGCATC
Fungi_Taxa00537	-6	1.03904	0.00649661	0.043	Eukaryota	Basidiomycota	Rhynchogastremataceae	Papiliotrema	Papiliotrema fuscus	AAGTCGTAACAAGGTTTCCGTAGGTGAACCTGCGGAAGGATCATTAATGATTGACCCTCTGGGTCTTATCTTAACATCCCTCACCTCTGTGAACCGTTTGACCTCTGGGTCTTACAAAAAACCATAACAAACATCAGTGTAAAGAACGTCTTGTTATCTTAACAAAAACAAAACTTTCAACAACGGATCTCTTGGCTCTCGCATC
Fungi_Taxa00360	-8	1.05262	0.00670647	0.0035	Eukaryota	Basidiomycota		Diplomitoporus	Diplomitoporus rimosus	AAGTCGTAACAAGGTTTCCGTAGGTGAACCTGCGGAAGGATCATTATCGAGTTTGAAAGTGGGCTTTGATGCTGGCGTCTCTCCAGGCGCATGTGCTCAGCCCCGCTCATCCACTCAACCCCTGTGCACTTCGTCGGAGTCAATGGGTCGCTCTTGCGGCTTTTGGCTTTGACTTATCATTTACAAACGCTTTACTTGTCTTGTAGAATGTAATGCCTCTTGTTGGGCGAAATTAAATACAACTTTCAACAACGGATCTCTTGGCTCTCGCATC
Fungi_Taxa00594	-10	0.984313	0.00748932	0.0125	Eukaryota	Basidiomycota	Hyphodermataceae	Hyphoderma	Hyphoderma transiens	AAGTCGTAACAAGGTTTCCGTAGGTGAACCTGCGGAAGGATCATTAATGAATTCAATTGACAAGGTTGTCGCTGGCCTTCAGGCATGTGCACGCTTTGCTCAAATTCATCCACTTTACCTCTGTGCACCTTTCGTAGTTGGTTCAGTTTAAAAGGGCGTTGTCCTCTGGATCGTGCTATGTATTTTTACAAACTTGTCTGTTTATGAATGTCATTTGCGAGTTATAACGCATATAAATATAACTTTCAGCAACGGATCTCTTGGCTCTCGCATC
Fungi_Taxa00891	-7	0.766746	0.00759518	0.012	Eukaryota	Basidiomycota	Polyporaceae	Perenniporia	Perenniporia subacida	AAGTCGTAACAAGGTTTCCGTAGGTGAACCTGCGGAAGGATCATTATCGAGTTTTGAAAGGGGTTGTAGCTGGCCTTCTTTGGCACCGTGCACGCCCTGCTCATCCACTCTACACCTGTGCACTCACTGTAGGTTTCAAAGGTGACGCGAGTTTCGGCTCGTGGAGCTTTTGGGCTTACGTTTCACTATAAACGCTTTAGTATCAGAATGTGTATCGCGATGTAACGCATCTATATACAACTTTCAGCAACGGATCTCTTGGCTCTCGCATC
Fungi_Taxa00621	-13	0.987264	0.00889984	0.0065	Eukaryota	Basidiomycota	Tapinellaceae	Pseudomerulius	Pseudomerulius curtisii	AAGTCGTAACAAGGTTTCCGTAGGTGAACCTGCGGAAGGATCATTATCGATTCTCCTTTGAGTTGTGCTGGCCTTTTAGGCATGTGCACGCTCTAAATCTTATCATACACCTTGTGCACCTGTTTGTGTAGGTCTCTTGAGTGGGACCTATGCTTTTATTGAAAAACACCCCTTGTATGTTTTTGGAATGTCTGTATATGGTCTTTTCTGCCATCTGGTGGAATCGAATATATTATAACTTTCAGCAATGGATCTCTTGGTTCTCGCATC
Fungi_Taxa00912	0	1.02566	0.00934603	0.01	Eukaryota	Basidiomycota	Polyporaceae	Yuchengia	Yuchengia narymica	AAGTCGTAACAAGGTTTCCGTAGGTGAACCTGCGGAAGGATCATTATCGAGTTTTGAAACGGGTTGTAGCTGGCCTTCTTTGGCACCGTGCACGCCCTGCTCATCCACTCTACACCTGTGCACTTACTGTAGGTTTCAGACGCGATGCGAGTTTAGGCTCGCGGAGCTTATGGGGCTTACGTTTCAACCACAAACGCTTCAGTATCAGAATGTGTATCGCGATGTAACGCATCTAAATACAACTTTCAGCAACGGATCTCTTGGCTCTCGCATC
Fungi_Taxa00723	-3	1.02111	0.00969909	0.0075	Eukaryota	Basidiomycota	Steccherinaceae	Nigroporus	Nigroporus vinosus	AAGTCGTAACAAGGTTTCCGTAGGTGAACCTGCGGAAGGATCATTATTGAATGAATTCGAGTCTTACGGTTGTCGCTGGCCTCTCGGGGCATGTGCACGCCTGGCTCATTTCCATCCTTCACACCTCTGTGCACTTTCCCATGGGTTGAATGTTCAGTAGTCTCGAAAGAGGCCTTCTGGACTTTTGGCCTGTGTGTTCTACAACATACACCTGTCTGTCTCAGAATGTATACTTGTCATGCATTTAATTGCATATAATACAACTTTCAACAACGGATCTCTTGGCTCTCGCATC
Fungi_Taxa00510	-13	1.02045	0.00982556	0.0325	Eukaryota	Basidiomycota	Tricholomataceae	Calyptella	Calyptella capula	AAGTCGTAACAAGGTTTCCGTAGGTGAACCTGCGGAAGGATCATTACTGAAGTACTGAAGATTGTAGCTGGCATCTTTGGATGTATGTGCTCATCTTCTCTTCAATCTTACCACCTGTGAACCTTTTGTAGTCTGTGGATGTCAGCTCTCAACTAGCAATAGTTGGATTGAGGGGTTGCCTTACAAGCTCTCCTTGGATGTCCACAGTCTATGTTTATCCATATACTCTGTATGTTTAGAATGTATATCATGGGTCTTTGACCTATAAAACCTTATACAACTTTCAACAACGGATCTCTTGGCTCTCGCATC
Fungi_Taxa00513	0	1.04374	0.0103375	0.029	Eukaryota	Basidiomycota	Rhynchogastremataceae	Papiliotrema	Papiliotrema fuscus	AAGTCGTAACAAGGTTTCCGTAGGTGAACCTGCGGAAGGATCATTAATGATTGACCCTCTGGGTCTTATCTTAACATCCCTCACCTCTGTGAACCGTTTGACCTCCGGGTCTTACAAAAACCATAACAAACATCAGTGTAAAGAACGTCTTGTTATCTTAACAAAAACAAAACTTTCAACAACGGATCTCTTGGCTCTCGCATC
Fungi_Taxa00373	-8	1.03199	0.0111825	0.022	Eukaryota	Basidiomycota	Sporidiobolaceae	Rhodosporidiobolus	Rhodosporidiobolus sp.	AAGTCGTAACAAGGTTTCCGTAGGTGAACCTGCGGAAGGATCATTAGTGAACATAGGACGTCCAACTTAACTTGGAGTCCGAACTCTCACTTTCTAACCCTGTGCATTTGTTTGGGGTAGTAGCCTTTCGGGGCGAATCCCTATTCACTTATAAACACAAAGTCTATGAATGTATTTAATTTTATAACAAAATAAAACTTTCAACAACGGATCTCTTGGCTCTCGCATC
Fungi_Taxa00393	-10	0.960802	0.0113578	0.02	Eukaryota	Basidiomycota	Polyporaceae	Trametes	Trametes sanguinea	AAGTCGTAACAAGGTTTCCGTAGGTGAACCTGCGGAAGGATCATTAACGAGTTCTGAAAGGGGTTGTAGCTGGCCTTCCGGGGCATGTGCACACCCTGCTCATCCACTCTACACCTGTGCACTTACTGTAGGTTTGGCGTGGGCTTCGGGGCCTCCGGGTCTTTGAGGCATTCTGCCGGCCTATGTATCACTACAAACACATAAAGTAACAGAATGTATTAGCGTCTAACGCATCTAAATACAACTTTCAGCAACGGATCTCTTGGCTCTCGCATC
Fungi_Taxa00467	-11	0.981935	0.01168	0.0025	Eukaryota	Basidiomycota	Exidiaceae	Exidia	Exidia glandulosa	AAGTCGTAACAAGGTTTCCGTAGGTGAACCTGCGGAAGGATCATTAAAGATTCGGGCTTCGGCCTAACCTCTTCAGCTGTGCGCTTCGGCTGCACGCTGTCGAAACCTCTCACACCTGTGCACCTTTTCGGTTGCGGCGTTCGCGTCGCTTCCGCTTTACACATTTTACTACAAAAGTCCAGAATGTCAAAACTATAAACATAATACAACTTTCAACAACGGATCTCTTGGCTCTCGCATC
Fungi_Taxa00259	-7	0.967574	0.0124164	0.0285	Eukaryota	Basidiomycota	Polyporaceae	Leiotrametes	Leiotrametes lactinea	AAGTCGTAACAAGGTTTCCGTAGGTGAACCTGCGGAAGGATCATTAACGAGTTTTGACATGGGTTGTAGCTGGCCTCACGAGGCATGTGCACGCCCTGCTCATCCACTCTACACCTGTGCACTTACTGTAGGTTTGGCGTGGGCTTTCGGGGCCTTCACGGGCTTTGAGAGCATTCTGCCTGCCTATGTATCACTATAAACACTACAAAGTAACAGAATGTAATCGCGTCTAACGCATCTTAATACAACTTTCAGCAACGGATCTCTTGGCTCTCGCATC
Fungi_Taxa00926	-7	1.0553	0.0125154	0.006	Eukaryota	Basidiomycota	Polyporaceae	Abundisporus	Abundisporus pubertatis	AAGTCGTAACAAGGTTTCCGTAGGTGAACCTGCGGAAGGATCATTATCGAGTCTTGACTGGGTTGTAGCTGGCCTTCCGAGGCATGTGCACGCCCGGCTCATCCCACTCTACACCTGTGCACTTACTGTGGGTTTCAGATGGTGGAGCGTTCCTTTACGGGTTCGCGAAGCTGTCCGAGCCTGCGTTTATTATAAACCCTTTAAAGTAACAGAATGTGTATTGCGATGTAACGCATTTATATACAACTTTCAGCAACGGATCTCTTGGCTCTCGCATC
Fungi_Taxa00657	-9	1.00843	0.0128483	0.016	Eukaryota	Basidiomycota	Corticiaceae	Peniophorella	Peniophorella rude	AAGTCGTAACAAGGTTTCCGTAGGTGAACCTGCGGAAGGATCATTAATGAGTTTTGAAGTGGGTTTGATGCTGGCCTTACCAGGCATGTGCTCGCCCTACTCTCATCCACTCACACCTGTGCACCTAAAAGCGTTAGAAGATTCATCCCCTTGACCTTCAGGGGTGCGATCCGAGGAAACTTGGTATCGTTGGGTTGAGTTCTCTGCGTTTTACTCTTCTATAAACCCTTGTATGTTATAGAATGTCTAATGGCCTACGGGCTTTAATGAAATACAACTTTCAACAACGGATCTCTTGGCTCTCGCATC
Fungi_Taxa00520	-4	0.942876	0.0141872	0.02	Eukaryota	Basidiomycota		Trichaptum	Trichaptum biforme	AAGTCGTAACAAGGTTTCCGTAGGTGAACCTGCGGAAGGATCATTAACGAGTTTTGAAGTGGGCTTGATGCTGGCTTGTAACAGAGCACTGTGCTCAGCCCCGCTCCAATCCATTCAACCCCTGTGCACTATTCGGAGTGTTGCAAGCTGAGACAATGTGGGGAGTGGTCCCGGTTGTATTTCTAATGCGACTTGGGCTTACTTTCAAACGGTCAAGGCTTGTCCTCCGGTTTATATTACAAACACTTTTATTGTCTTGTCGAATGTATTAGCCTCTCGTTAGGCGAAACTTAAATACAACTTTCAACAACGGATCTCTTGGCTCTCGCATC
Fungi_Taxa00785	0	1.05142	0.0155611	0.011	Eukaryota	Basidiomycota	Tricholomataceae	Resupinatus	Resupinatus sp. TENN F-63042	AAGTCGTAACAAGGTTTCCGTAGGTGAACCTGCGGAAGGATCATTATTGAATTCCAAGTAGAGTTGTTGCTGGCTCCCCGGAGCATGTGCACACTCTACACATATTCAACCACCTGTGAACTTATTGTAGACCTGAGTTTCATTCTCAAGGCAACTTGGATGTGGGGTTGCGGGTCTCTTAGAGATCAGCTTTCCTTGTGATCCTTAGGTCTATGTTTTACAAACCCTTTAAAAAGTTTAGAATGTCATTAATGGCTTCACTGCCTTTAATATAATACAACTTTCAACAACGGATCTCTTGGCTCTCGCATC
Fungi_Taxa00496	-6	1.02196	0.0159735	0.0355	Eukaryota	Basidiomycota	Kondoaceae	Kondoa	Kondoa phyllada	AAGTCGTAACAAGGTTTTCGTAGGTGAACCTGCGGAAGGATCATTAGTGAAGTTATCAGGGTGCTTTCATTAGGCCCGACTACACTTATTACACACTGTGCACTTGTTTATAAATTGATGGCTTGACTCACATCGAGCTGTCTCTTTATTTCATACACTTGTTAATGGAAAGAAGTTGATAGGATGTAATCAAATTGATTAAACGAAAGTACAACTTTCAGCAACGGATGTCTTGGCTCTCGCATC
Fungi_Taxa00189	-14	0.908254	0.0481583	0.011	Eukaryota	Basidiomycota		Diplomitoporus	Diplomitoporus rimosus	AAGTCGTAACAAGGTTTCCGTAGGTGAACCTGCGGAAGGATCATTATCGAGTTTGAAAGTGGGCTTGATGCTGGCGTCTCTCCAGGCGCATGTGCTCAGCCCCGCTCATCCACTCAACCCCTGTGCACTTCGTCGGAGTCAATGGGTCGCTCTTGCGGCTTTTGGCTTTGACTTATCATTTACAAACGCTTTTACTTGTCTTGTAGAATGTAATGCCTCTTGTTGGGCGAAATTAAATACAACTTTCAACAACGGATCTCTTGGCTCTCGCATC
Fungi_Taxa00066	-8	0.682479	0.105294	0	Eukaryota	Basidiomycota	Sporidiobolaceae	Sporobolomyces	Sporobolomyces sp. (in: Microbotryomycetes)	AAGTCGTAACAAGGTTTCCGTAGGTGAACCTGCGGAAGGATCATTATTGAAAACAAGGGTGTCCAATTTAACTTGGAACCCGACCTTCTCAATTCTAACTTTGTGCATCTGTATAATGGCGAGCAGTCTTCGGATTGTGAGCCTTCACTTATAAACACTAGTCTATGAATGTAAAATTTTTATAACAAATAAAAACTTTCAACAACGGATCTCTTGGCTCTCGCATC
Prok_Taxa00305	-8	0.982529	0.0153065	0.035	Eukaryota	Chlorophyta	Chlamydomonadaceae	Chlamydomonas	Chlamydomonas reinhardtii	TACAGAGGGTGCAAGCGTTGTCCGGAATGATTGGGCGTAAAGCGTCTGTAGGTGGCTCGTAAAGTCTAATGTCAAATACCAGGGCTCAACCTTGGACCGGCATTGGAGTACTCACGAGCTTGAGTACGGTAGAGGCAGAGGGAATTCCATGTGGAGCGGTGAAATGCGTAGAGATATGGAGGAACACCAGTGGCGAAGGCGCTCTGCTGGGCCGAAACTGACACTGAGAGACGAAAGCTGGGGGAGCGAATAGG
Euk_Taxa00226	-9	1.01412	0.0189846	0.005	Eukaryota	Chlorophyta	Chaetopeltidaceae	Chaetopeltis	Chaetopeltis orbicularis	GCTCCTACCGATTGGGTGTGCTGGTGAAATGTTCGGATCTTGGGTGGATTTGTTCTCAAGTCCATCCAGAGAAGTTCATTAAACCCTCCCACCTAGAGGAAGGAGAAGTCGTAACAAGGTTTCC
1This sequence was identified as Pythium nunn (= synonym of Globiosporangium nunn) in 2018, but no longer identified at the species level due to the updates of the reference database and the revision of the scientific name.
