## Supplementary file 2 for "Detecting and validating influential organisms for rice growth: An ecological network approach"

### Sheet: supplementary file 2
Supplementary file 2. Notes on Globiosporangium nunn
Notes
We analyzed the field monitoring data in 2017 to identify potentially influential organisms and the manipulation experiments in 2019 were designed based on those results. We completed analyzing the 2017 data in 2018 and found that the ASV identified as “Pythium nunn” (= the synonym of Globisporangium nunn) was potentially influential on rice growth, and we decided to use the species in the manipu…
Reference:
Robideau, G. P., De COCK, A. W. a. M., Coffey, M. D., Voglmayr, H., Brouwer, H., Bala, K., Chitty, D. W., Désaulniers, N., Eggertson, Q. A., Gachon, C. M. M., Hu, C.-H., Küpper, F. C., Rintoul, T. L., Sarhan, E., Verstappen, E. C. P., Zhang, Y., Bonants, P. J. M., Ristaino, J. B., & André Lévesque, C. (2011). DNA barcoding of oomycetes with cytochrome c oxidase subunit I and internal transcribed …
