## Supplementary file 3 for "Detecting and validating influential organisms for rice growth: An ecological network approach"

### Sheet: supplementary file 3
Supplementary file 3. Field monitoring schedule in 2019
Date	DoW	Time ID	Time	Event	Monitoring			Sampling
					Rice	Stems and heads		Water	Water NC	Rice leaf3
Detail			Monitoring time1		Height and SPAD measurements	N of leaves and heads2		For eDNA monitoring	Negative control for eDNA	For RNA-seq
Total		124 days			47 times	20 times		36 times	15 times	4 times
2019-05-20	Mon	-1	12:00:00	Rice planted after water sampling (no SPAD data)	✓	✓		✓	✓
2019-05-21	Tue	0	09:30:00	The first day of water sampling after rice was planted	✓	✓		✓	✓
2019-05-22	Wed	1	NA
2019-05-23	Thu	2	NA
2019-05-24	Fri	3	NA
2019-05-25	Sat	4	NA
2019-05-26	Sun	5	NA
2019-05-27	Mon	6	NA
2019-05-28	Tue	7	09:30:00		✓	✓		✓	✓
2019-05-29	Wed	8	NA
2019-05-30	Thu	9	NA
2019-05-31	Fri	10	NA
2019-06-01	Sat	11	NA
2019-06-02	Sun	12	NA
2019-06-03	Mon	13	NA			✓
2019-06-04	Tue	14	09:30:00		✓			✓	✓
2019-06-05	Wed	15	NA
2019-06-06	Thu	16	NA
2019-06-07	Fri	17	NA
2019-06-08	Sat	18	NA
2019-06-09	Sun	19	NA
2019-06-10	Mon	20	NA
2019-06-11	Tue	21	09:00:00	Intensive monitoring started	✓	✓		✓	✓
2019-06-12	Wed	22	09:20:00		✓
2019-06-13	Thu	23	09:10:00		✓
2019-06-14	Fri	24	09:00:00		✓
2019-06-15	Sat	25	09:00:00		✓
2019-06-16	Sun	26	09:00:00		✓
2019-06-17	Mon	27	08:50:00		✓
2019-06-18	Tue	28	08:50:00		✓	✓		✓	✓
2019-06-19	Wed	29	08:50:00		✓			✓
2019-06-20	Thu	30	08:30:00		✓			✓
2019-06-21	Fri	31	08:30:00		✓			✓
2019-06-22	Sat	32	08:50:00		✓			✓
2019-06-23	Sun	33	08:30:00	Pre-manipulation rice leaf sampling for RNA-seq	✓			✓		✓
2019-06-24	Mon	34	08:20:00	First manipulation	✓			✓
2019-06-25	Tue	35	08:20:00		✓	✓		✓	✓
2019-06-26	Wed	36	08:30:00	Second manipulation	✓			✓
2019-06-27	Thu	37	08:30:00		✓			✓
2019-06-28	Fri	38	08:40:00	Third manipulation	✓			✓
2019-06-29	Sat	39	08:40:00	Post-manipulation rice leaf sampling for RNA-seq	✓			✓		✓
2019-06-30	Sun	40	08:50:00		✓			✓
2019-07-01	Mon	41	08:40:00		✓			✓
2019-07-02	Tue	42	08:30:00		✓	✓		✓	✓
2019-07-03	Wed	43	08:20:00		✓			✓
2019-07-04	Thu	44	08:30:00		✓			✓
2019-07-05	Fri	45	08:20:00		✓			✓
2019-07-06	Sat	46	08:50:00		✓			✓
2019-07-07	Sun	47	08:30:00		✓			✓
2019-07-08	Mon	48	08:30:00		✓			✓
2019-07-09	Tue	49	08:30:00		✓	✓		✓	✓
2019-07-10	Wed	50	08:30:00		✓			✓
2019-07-11	Thu	51	08:20:00		✓			✓
2019-07-12	Fri	52	08:30:00		✓			✓		✓
2019-07-13	Sat	53	NA
2019-07-14	Sun	54	NA
2019-07-15	Mon	55	NA
2019-07-16	Tue	56	08:30:00		✓	✓		✓	✓
2019-07-17	Wed	57	NA
2019-07-18	Thu	58	NA
2019-07-19	Fri	59	NA
2019-07-20	Sat	60	NA
2019-07-21	Sun	61	NA
2019-07-22	Mon	62	NA
2019-07-23	Tue	63	08:50:00		✓	✓		✓	✓
2019-07-24	Wed	64	NA
2019-07-25	Thu	65	NA
2019-07-26	Fri	66	NA
2019-07-27	Sat	67	NA
2019-07-28	Sun	68	NA
2019-07-29	Mon	69	07:40:00		✓	✓
2019-07-30	Tue	70	NA
2019-07-31	Wed	71	NA
2019-08-01	Thu	72	NA
2019-08-02	Fri	73	NA
2019-08-03	Sat	74	NA
2019-08-04	Sun	75	NA
2019-08-05	Mon	76	10:00:00		✓	✓				✓
2019-08-06	Tue	77	NA					✓	✓
2019-08-07	Wed	78	NA
2019-08-08	Thu	79	NA
2019-08-09	Fri	80	NA
2019-08-10	Sat	81	NA
2019-08-11	Sun	82	09:50:00	Heads survey started (no heading at this time point)	✓	✓
2019-08-12	Mon	83	NA
2019-08-13	Tue	84	NA
2019-08-14	Wed	85	NA
2019-08-15	Thu	86	NA
2019-08-16	Fri	87	NA
2019-08-17	Sat	88	NA
2019-08-18	Sun	89	NA
2019-08-19	Mon	90	NA
2019-08-20	Tue	91	09:20:00		✓			✓	✓
2019-08-21	Wed	92	NA
2019-08-22	Thu	93	NA	Heading counted		✓
2019-08-23	Fri	94	NA
2019-08-24	Sat	95	NA
2019-08-25	Sun	96	NA
2019-08-26	Mon	97	NA
2019-08-27	Tue	98	08:50:00	Heading counted	✓	✓
2019-08-28	Wed	99	NA
2019-08-29	Thu	100	NA
2019-08-30	Fri	101	NA
2019-08-31	Sat	102	NA
2019-09-01	Sun	103	NA
2019-09-02	Mon	104	09:10:00	Heading counted	✓	✓			✓
2019-09-03	Tue	105	NA					✓
2019-09-04	Wed	106	NA
2019-09-05	Thu	107	NA
2019-09-06	Fri	108	NA
2019-09-07	Sat	109	09:10:00	Heading counted	✓	✓
2019-09-08	Sun	110	NA
2019-09-09	Mon	111	NA
2019-09-10	Tue	112	NA
2019-09-11	Wed	113	NA
2019-09-12	Thu	114	NA
2019-09-13	Fri	115	NA
2019-09-14	Sat	116	NA
2019-09-15	Sun	117	NA
2019-09-16	Mon	118	08:20:00	Heading counted	✓	✓			✓
2019-09-17	Tue	119	NA					✓
2019-09-18	Wed	120	NA
2019-09-19	Thu	121	NA
2019-09-20	Fri	122	09:00:00	Hervesting	✓	✓
1Approximate time of rice monitoring. Water sampling and leave sampling were performed soon after the rice monitoring
2Heads were counted after they appeared
3Resuls are shown only for the data from the second sampling event (S2).
