## Supplementary file 4 for "Detecting and validating influential organisms for rice growth: An ecological network approach"

### Sheet: supplementary file 4
Supplementary file 4. Effects of the field manipulations on eDNA concentrations of target species using an alternative model
Target species	Effect†	Estimate	Std. Error	t value	P value	Statistical clearity
G. nunn	Intercept	0.6202	1.115	0.556	0.5781
	After manipulations	2.0788	0.9016	2.306	0.0211	*
	GN treatment	-1.2375	1.4933	-0.829	0.4073
	CK treatment	2.1633	1.5087	1.434	0.1516
	After manipulations × GN treatment	4.9733	1.0336	4.812	1.50 × 10-6	***
	After manipulations × CK treatment	-2.1219	1.0775	-1.969	0.0489	*
C. kiiensis	Intercept	8.553	0.6887	12.419	< 2.00 × 10-16	***
	After manipulations	-1.4014	0.5545	-2.527	0.0115	*
	GN treatment	-4.2939	0.9234	-4.65	3.32 × 10-6	***
	CK treatment	-2.2532	0.9243	-2.438	0.0148	*
	After manipulations × GN treatment	3.1313	0.6779	4.619	3.86 × 10-6	***
	After manipulations × CK treatment	0.9366	0.6809	1.376	0.169
†Statistical analyses was performed using the following model and "lme4" package of R:
glmer(total_dna_conc ~ before_after*treatment + (1|plot), data = ., family = Gamma(link = "log"))
