## Supplementary file 5 for "Detecting and validating influential organisms for rice growth: An ecological network approach"

### Sheet: supplementary file 5
Supplementary file 5. Effects of the field manipulations on the rice growth using an alternative model
Target species	Effect†	Estimate	Std. Error	t value	P value	Statistical clearity
Rice growth rate	Intercept	1.27187	0.08562	14.854	< 2.00 × 10-16	***
	After manipulations	-0.13955	0.12246	-1.14	0.255
	GN treatment	-0.05362	0.12109	-0.443	0.658
	CK treatment	0.01004	0.12109	0.083	0.934
	After manipulations × GN treatment	0.10389	0.17318	0.6	0.549
	After manipulations × CK treatment	0.03642	0.17318	0.21	0.833
Cumulative rice growth	Intercept	29.253	0.7008	41.742	< 2.00 × 10-16	***
	After manipulations	-9.1283	0.9911	-9.21	3.42 × 10-12	***
	GN treatment	-1.2332	0.9911	-1.244	0.2194
	CK treatment	0.2309	0.9911	0.233	0.8168
	After manipulations × GN treatment	3.1521	1.4016	2.249	0.0291	*
	After manipulations × CK treatment	1.6179	1.4016	1.154	0.2541
†Statistical analyses was performed using the following model and "lmerTest" package of R:
lmer(growth_rate ~ before_after*treatment + (1|ind/plot))
lmer(cumulative_growth ~ before_after*treatment + (1|plot))
