## Supplementary file 6 for "Detecting and validating influential organisms for rice growth: An ecological network approach"

### Sheet: supplementary file 6
Supplementary file 6. Rice yield data
Data ID	Rice individual ID	Treatment	Plot	Pot	Ind.	Position ID	N. of heads	Rice height	SPAD	Total dry weight	Stem only	N of grain	N of fertile grain	N of sterile grain	Prop of sterile grain	Head w/o grain	Head weight	Total grain	Fertile grain	Sterile grain
								(cm)		(g)	(g)					(g)	(g)	(g)	(g)	(g)
Y001	P1-POT1-IND1	CT	1	1	1	1-1	17	92.9	14.3	70	50.07	855	596	259	0.303	1.13	19.93	18.8	14.64	1.75
Y002	P1-POT1-IND2	CT	1	1	2	1-2	17	96.7	12.6	68	49.52	895	677	218	0.244	0.86	18.48	17.62	14.12	1.55
Y003	P1-POT1-IND3	CT	1	1	3	1-3	19	94.8	17.3	69	49.94	971	663	308	0.317	0.92	19.06	18.14	14.06	2.18
Y004	P1-POT2-IND1	CT	1	2	1	2-1	13	96	15.8	51	37.8	648	493	155	0.239	0.62	13.2	12.58	10.3	0.98
Y005	P1-POT2-IND2	CT	1	2	2	2-2	20	90	19.6	79	57.59	955	810	145	0.152	0.99	21.41	20.42	17.49	0.92
Y006	P1-POT2-IND3	CT	1	2	3	2-3	15	98.3	18.3	53	38.56	685	546	139	0.203	0.72	14.44	13.72	11.41	0.93
Y007	P1-POT3-IND1	CT	1	3	1	3-1	13	100.5	13.1	52	37.16	686	476	210	0.306	1.05	14.84	13.79	10.74	1.67
Y008	P1-POT3-IND2	CT	1	3	2	3-2	18	95.3	16.7	65	46.88	827	664	163	0.197	0.78	18.12	17.34	14.45	1.17
Y009	P1-POT3-IND3	CT	1	3	3	3-3	24	96.5	19.3	98	69.08	1338	1077	261	0.195	1.35	28.92	27.57	23.12	1.83
Y010	P2-POT1-IND1	GN	2	1	1	1-1	23	93.4	13.2	86	62.1	1163	781	382	0.328	1.3	23.9	22.6	17.03	3.11
Y011	P2-POT1-IND2	GN	2	1	2	1-2	15	101.3	13.4	62	45.42	778	535	243	0.312	0.8	16.58	15.78	12.89	1.31
Y012	P2-POT1-IND3	GN	2	1	3	1-3	16	91.7	13.8	63	47.31	745	550	195	0.262	0.8	15.69	14.89	12.19	1.2
Y013	P2-POT2-IND1	GN	2	2	1	2-1	9	96.7	16.3	43	32.27	498	412	86	0.173	0.46	10.73	10.27	8.56	0.65
Y014	P2-POT2-IND2	GN	2	2	2	2-2	19	98	12.8	71	50.1	970	762	208	0.214	0.93	20.9	19.97	16.56	1.47
Y015	P2-POT2-IND3	GN	2	2	3	2-3	16	91.8	23.7	60	48.58	612	442	170	0.277778	0.53	11.42	10.89	8.92	0.72
Y016	P2-POT3-IND1	GN	2	3	1	3-1	15	95.8	14.7	58	43.93	786	360	426	0.541985	0.81	14.07	13.26	7.66	4.35
Y017	P2-POT3-IND2	GN	2	3	2	3-2	16	94.8	13	59	42.92	774	331	443	0.572351	0.76	16.08	15.32	6.99	6.77
Y018	P2-POT3-IND3	GN	2	3	3	3-3	24	91.8	14.1	94	71.25	1049	766	283	0.269781	1.25	22.75	21.5	17.06	2.4
Y019	P3-POT1-IND1	CK	3	1	1	1-1	18	89.3	12.7	72	44.03	1289	643	646	0.501164	2.48	27.97	25.49	13.94	9.01
Y020	P3-POT1-IND2	CK	3	1	2	1-2	16	99	13.7	65	47.85	384	252	132	0.34375	9.36	17.15	7.79	5.65	1.43
Y021	P3-POT1-IND3	CK	3	1	3	1-3	17	97.3	13.1	65	46.67	870	583	287	0.329885	0.86	18.33	17.47	12.66	3.1
Y022	P3-POT2-IND1	CK	3	2	1	2-1	15	102	16.7	59	44.81	724	378	346	0.477901	0.78	14.19	13.41	8	4.03
Y023	P3-POT2-IND2	CK	3	2	2	2-2	21	92.6	14.4	72	51.24	926	751	175	0.188985	0.86	20.76	19.9	16.6	1.24
Y024	P3-POT2-IND3	CK	3	2	3	2-3	13	104.9	17.7	59	40.91	805	659	146	0.181366	0.79	18.09	17.3	14.55	1.05
Y025	P3-POT3-IND1	CK	3	3	1	3-1	14	97.1	16.8	55	39.17	729	561	168	0.230453	0.65	15.83	15.18	12.34	1.29
Y026	P3-POT3-IND2	CK	3	3	2	3-2	17	89.9	16.5	55	39.12	684	581	103	0.150585	0.71	15.88	15.17	13	0.73
Y027	P3-POT3-IND3	CK	3	3	3	3-3	24	93.1	11.2	92	65.47	1221	448	773	0.633088	1.23	26.53	25.3	9.66	13.22
Y028	P4-POT1-IND1	CT	4	1	1	1-1	23	96.6	12.1	80	60.25	1034	685	349	0.337524	0.9	19.75	18.85	14.57	2.27
Y029	P4-POT1-IND2	CT	4	1	2	1-2	17	93.7	11.1	55	42.07	735	442	293	0.398639	0.75	12.93	12.18	9.15	1.82
Y030	P4-POT1-IND3	CT	4	1	3	1-3	14	96.1	12.3	60	43.77	898	552	346	0.385301	0.87	16.23	15.36	11.51	2.35
Y031	P4-POT2-IND1	CT	4	2	1	2-1	14	97.9	17.7	50	37.8	624	437	187	0.299679	0.6	12.2	11.6	9.47	1
Y032	P4-POT2-IND2	CT	4	2	2	2-2	22	93.2	14.7	74	54.8	882	673	209	0.236961	0.98	19.2	18.22	14.99	1.51
Y033	P4-POT2-IND3	CT	4	2	3	2-3	14	94.2	16.9	55	38.82	718	612	106	0.147632	0.73	16.18	15.45	13.4	0.56
Y034	P4-POT3-IND1	CT	4	3	1	3-1	13	96.1	17	51	39.55	648	422	226	0.348765	0.76	11.45	10.69	8.68	1.01
Y035	P4-POT3-IND2	CT	4	3	2	3-2	15	95.2	17.8	58	43.05	749	543	206	0.275033	0.74	14.95	14.21	11.53	1.33
Y036	P4-POT3-IND3	CT	4	3	3	3-3	23	93.8	17.9	79	58.28	1039	688	351	0.337825	1.14	20.72	19.58	15.43	2.38
Y037	P5-POT1-IND1	GN	5	1	1	1-1	17	84.8	20.5	69	50.29	870	545	325	0.373563	0.89	18.71	17.82	11.94	4.15
Y038	P5-POT1-IND2	GN	5	1	2	1-2	21	91.4	15.5	78	55.55	1054	798	256	0.242884	1.15	22.45	21.3	17.47	2.02
Y039	P5-POT1-IND3	GN	5	1	3	1-3	21	96.8	19.3	79	53.68	1074	946	128	0.119181	0.75	25.32	24.57	21.29	0.94
Y040	P5-POT2-IND1	GN	5	2	1	2-1	11	98.6	17.5	42	29.6	545	465	80	0.146789	0.55	12.4	11.85	10.23	0.51
Y041	P5-POT2-IND2	GN	5	2	2	2-2	22	92.3	19.6	85	60.86	1073	826	247	0.230196	0.81	24.14	23.33	18.73	2.25
Y042	P5-POT2-IND3	GN	5	2	3	2-3	18	96.9	19.7	67	47.03	877	776	101	0.115165	0.65	19.97	19.32	16.67	0.71
Y043	P5-POT3-IND1	GN	5	3	1	3-1	18	98.6	14.3	72	51.04	932	776	156	0.167382	1.03	20.96	19.93	17.01	1.08
Y044	P5-POT3-IND2	GN	5	3	2	3-2	16	98.1	15.3	62	41.75	836	729	107	0.12799	1.04	20.25	19.21	16.68	0.85
Y045	P5-POT3-IND3	GN	5	3	3	3-3	22	97	14.1	85	61.59	1080	859	221	0.20463	0.99	23.41	22.42	18.59	1.58
Y046	P6-POT1-IND1	CK	6	1	1	1-1	21	86.9	16	68	47.49	947	746	201	0.212249	0.74	20.51	19.77	16.12	1.62
Y047	P6-POT1-IND2	CK	6	1	2	1-2	19	95.8	17.2	75	53.97	921	812	109	0.11835	0.51	21.03	20.52	17.42	0.81
Y048	P6-POT1-IND3	CK	6	1	3	1-3	18	100.8	14.4	71	48.88	1055	777	278	0.263507	0.73	22.12	21.39	16.62	2.45
Y049	P6-POT2-IND1	CK	6	2	1	2-1	15	101.1	16.8	59	41.51	803	651	152	0.18929	0.69	17.49	16.8	13.83	1.28
Y050	P6-POT2-IND2	CK	6	2	2	2-2	20	91.3	16.9	64	46.18	835	656	179	0.214371	0.66	17.82	17.16	13.97	1.36
Y051	P6-POT2-IND3	CK	6	2	3	2-3	16	96.3	16.6	59	40.77	823	693	130	0.157959	0.93	18.23	17.3	14.76	1
Y052	P6-POT3-IND1	CK	6	3	1	3-1	21	97.5	15.5	85	59.15	1226	937	289	0.235726	1.13	25.85	24.72	20.13	2.18
Y053	P6-POT3-IND2	CK	6	3	2	3-2	18	90.9	16	66	47.62	917	686	231	0.251908	0.75	18.38	17.63	14.25	1.56
Y054	P6-POT3-IND3	CK	6	3	3	3-3	18	87.6	14.1	58	43.22	779	543	236	0.302953	0.73	14.78	14.05	11.35	1.34
Y055	P7-POT1-IND1	CT	7	1	1	1-1	18	93.4	14.8	72	52.34	993	696	297	0.299094	0.75	19.66	18.91	14.71	2.09
Y056	P7-POT1-IND2	CT	7	1	2	1-2	22	97.7	15.7	79	56.39	1005	854	151	0.150249	0.69	22.61	21.92	18.45	1.09
Y057	P7-POT1-IND3	CT	7	1	3	1-3	15	94.2	18.5	52	38.97	669	491	178	0.266069	0.71	13.03	12.32	10.13	1.06
Y058	P7-POT2-IND1	CT	7	2	1	2-1	13	93.5	19.8	42	30.53	578	424	154	0.266436	0.56	11.47	10.91	8.7	1.06
Y059	P7-POT2-IND2	CT	7	2	2	2-2	22	99.3	15.9	83	57.76	1110	933	177	0.159459	0.76	25.24	24.48	20.21	1.47
Y060	P7-POT2-IND3	CT	7	2	3	2-3	15	94	20.6	57	42.65	643	506	137	0.213064	0.7	14.35	13.65	11.25	0.99
Y061	P7-POT3-IND1	CT	7	3	1	3-1	20	99.9	17.9	73	52.36	951	706	245	0.257624	1.04	20.64	19.6	15.75	1.99
Y062	P7-POT3-IND2	CT	7	3	2	3-2	19	92.4	15.3	67	46.67	858	725	133	0.155012	0.83	20.33	19.5	16.43	1.05
Y063	P7-POT3-IND3	CT	7	3	3	3-3	21	92	13.8	74	53.91	952	729	223	0.234244	0.57	20.09	19.52	15.57	1.72
Y064	P8-POT1-IND1	GN	8	1	1	1-1	25	90.2	16.5	92	65.85	1241	947	294	0.236906	0.83	26.15	25.32	20.19	2.33
Y065	P8-POT1-IND2	GN	8	1	2	1-2	17	98.6	16.8	62	43.65	826	671	155	0.187651	0.29	18.35	18.06	14.47	1.33
Y066	P8-POT1-IND3	GN	8	1	3	1-3	13	91.8	15.4	45	31.43	613	511	102	0.166395	0.16	13.57	13.41	10.86	0.8
Y067	P8-POT2-IND1	GN	8	2	1	2-1	21	102.3	18.9	86	59.79	1148	974	174	0.151568	0.76	26.21	25.45	21.41	1.25
Y068	P8-POT2-IND2	GN	8	2	2	2-2	15	88	15.9	53	37.75	697	565	132	0.189383	0.49	15.25	14.76	12.2	0.89
Y069	P8-POT2-IND3	GN	8	2	3	2-3	12	104	23.1	54	38.34	701	558	143	0.203994	0.73	15.66	14.93	12.28	1.2
Y070	P8-POT3-IND1	GN	8	3	1	3-1	12	95.5	17.5	52	38.75	698	449	249	0.356734	0.67	13.25	12.58	9.32	1.91
Y071	P8-POT3-IND2	GN	8	3	2	3-2	13	91.7	14.5	56	41.85	688	532	156	0.226744	0.71	14.15	13.44	11.17	0.97
Y072	P8-POT3-IND3	GN	8	3	3	3-3	17	99	18.5	72	55.21	921	539	382	0.414767	0.92	16.79	15.87	11.51	2.8
Y073	P9-POT1-IND1	CK	9	1	1	1-1	15	89.7	14.2	57	43.76	699	478	221	0.316166	0.73	13.24	12.51	9.94	1.35
Y074	P9-POT1-IND2	CK	9	1	2	1-2	18	107.3	13.3	79	57.41	1014	741	273	0.269231	1.01	21.59	20.58	16.73	1.96
Y075	P9-POT1-IND3	CK	9	1	3	1-3	20	92.9	17.7	76	55.01	921	721	200	0.217155	1.01	20.99	19.98	16.61	1.5
Y076	P9-POT2-IND1	CK	9	2	1	2-1	13	99.1	17.9	52	39.75	622	472	150	0.241158	0.57	12.25	11.68	9.77	0.79
Y077	P9-POT2-IND2	CK	9	2	2	2-2	19	90.5	15.9	65	46.31	889	710	179	0.20135	0.84	18.69	17.85	15.08	1.15
Y078	P9-POT2-IND3	CK	9	2	3	2-3	18	93	17.5	59	43.23	712	606	106	0.148876	0.17	15.77	15.6	13.14	0.54
Y079	P9-POT3-IND1	CK	9	3	1	3-1	15	92.3	12.9	54	38.3	752	576	176	0.234043	0.67	15.7	15.03	12.58	1.02
Y080	P9-POT3-IND2	CK	9	3	2	3-2	20	91	17.5	75	55.26	901	731	170	0.188679	0.93	19.74	18.81	16.27	0.86
Y081	P9-POT3-IND3	CK	9	3	3	3-3	22	93.6	11.7	73	54.02	1014	659	355	0.350099	1.05	18.98	17.93	14.24	2.03
