## Supplementary file 7 for "Detecting and validating influential organisms for rice growth: An ecological network approach"

### Sheet: supplementary file 7
Supplementary file 7. Meta-data for rice leaf samples for RNA expression analysis
Sample ID	Original sample Name	Date	Time	day_of_the_week	day_count	Treatment	Sampling event	Plot	Individual ID	location ID	Sample or NC	RNA conc. (ng/µl)	Raw reads
S001	S1-P1-1-1-CT	2019-06-23	08:50:00	Sun	33	CT	S1	1	P1-1-1	L1	sample	425.4	3826536
S002	S1-P1-2-1-CT	2019-06-23	08:50:00	Sun	33	CT	S1	1	P1-2-1	L2	sample	637.8	11768270
S003	S1-P1-3-1-CT	2019-06-23	08:50:00	Sun	33	CT	S1	1	P1-3-1	L3	sample	594.7	6520390
S004	S1-P2-1-1-PN	2019-06-23	08:53:00	Sun	33	GN	S1	2	P2-1-1	L1	sample	571.7	3616547
S005	S1-P2-2-1-PN	2019-06-23	08:53:00	Sun	33	GN	S1	2	P2-2-1	L2	sample	408.7	7992852
S006	S1-P2-3-1-PN	2019-06-23	08:53:00	Sun	33	GN	S1	2	P2-3-1	L3	sample	404.1	5143859
S007	S1-P3-1-1-RM	2019-06-23	08:57:00	Sun	33	CK	S1	3	P3-1-1	L1	sample	504.9	10416383
S008	S1-P3-2-1-RM	2019-06-23	08:57:00	Sun	33	CK	S1	3	P3-2-1	L2	sample	491	11518072
S009	S1-P3-3-1-RM	2019-06-23	08:57:00	Sun	33	CK	S1	3	P3-3-1	L3	sample	702	4237806
S010	S1-P4-1-1-CT	2019-06-23	09:01:00	Sun	33	CT	S1	4	P4-1-1	L1	sample	525.6	3238809
S011	S1-P4-2-1-CT	2019-06-23	09:01:00	Sun	33	CT	S1	4	P4-2-1	L2	sample	511.1	4835373
S012	S1-P4-3-1-CT	2019-06-23	09:01:00	Sun	33	CT	S1	4	P4-3-1	L3	sample	347.9	6217782
S013	S1-P5-1-1-PN	2019-06-23	09:05:00	Sun	33	GN	S1	5	P5-1-1	L1	sample	388.2	4850586
S014	S1-P5-2-1-PN	2019-06-23	09:05:00	Sun	33	GN	S1	5	P5-2-1	L2	sample	393.5	4190489
S015	S1-P5-3-1-PN	2019-06-23	09:05:00	Sun	33	GN	S1	5	P5-3-1	L3	sample	281.7	3255922
S016	S1-P6-1-1-RM	2019-06-23	09:08:00	Sun	33	CK	S1	6	P6-1-1	L1	sample	364.1	3185795
S017	S1-P6-2-1-RM	2019-06-23	09:08:00	Sun	33	CK	S1	6	P6-2-1	L2	sample	408.8	2604884
S018	S1-P6-3-1-RM	2019-06-23	09:08:00	Sun	33	CK	S1	6	P6-3-1	L3	sample	421.3	4816609
S019	S1-P7-1-1-CT	2019-06-23	09:12:00	Sun	33	CT	S1	7	P7-1-1	L1	sample	195.3	6381681
S020	S1-P7-2-1-CT	2019-06-23	09:12:00	Sun	33	CT	S1	7	P7-2-1	L2	sample	218.9	6196870
S021	S1-P7-3-1-CT	2019-06-23	09:12:00	Sun	33	CT	S1	7	P7-3-1	L3	sample	253.5	2449631
S022	S1-P8-1-1-PN	2019-06-23	09:16:00	Sun	33	GN	S1	8	P8-1-1	L1	sample	219.7	2843503
S023	S1-P8-2-1-PN	2019-06-23	09:16:00	Sun	33	GN	S1	8	P8-2-1	L2	sample	257.8	1990231
S024	S1-P8-3-1-PN	2019-06-23	09:16:00	Sun	33	GN	S1	8	P8-3-1	L3	sample	93	1994217
S025	S1-P9-1-1-RM	2019-06-23	09:20:00	Sun	33	CK	S1	9	P9-1-1	L1	sample	392.3	3328121
S026	S1-P9-2-1-RM	2019-06-23	09:20:00	Sun	33	CK	S1	9	P9-2-1	L2	sample	328.3	1710006
S027	S1-P9-3-1-RM	2019-06-23	09:20:00	Sun	33	CK	S1	9	P9-3-1	L3	sample	579.4	247182
S028	S2-P1-1-2-CT	2019-06-29	08:55:00	Sat	39	CT	S2	1	P1-1-2	L1	sample	656.4	7363883
S029	S2-P1-2-2-CT	2019-06-29	08:55:00	Sat	39	CT	S2	1	P1-2-2	L2	sample	258.8	8154207
S030	S2-P1-3-2-CT	2019-06-29	08:55:00	Sat	39	CT	S2	1	P1-3-2	L3	sample	820.3	5178640
S031	S2-P2-1-2-PN	2019-06-29	08:59:00	Sat	39	GN	S2	2	P2-1-2	L1	sample	853.9	8736109
S032	S2-P2-2-2-PN	2019-06-29	08:59:00	Sat	39	GN	S2	2	P2-2-2	L2	sample	645.1	11478921
S033	S2-P2-3-2-PN	2019-06-29	08:59:00	Sat	39	GN	S2	2	P2-3-2	L3	sample	772.3	16680008
S034	S2-P3-1-2-RM	2019-06-29	09:03:00	Sat	39	CK	S2	3	P3-1-2	L1	sample	824.8	6862519
S035	S2-P3-2-2-RM	2019-06-29	09:03:00	Sat	39	CK	S2	3	P3-2-2	L2	sample	877.7	9795660
S036	S2-P3-3-2-RM	2019-06-29	09:03:00	Sat	39	CK	S2	3	P3-3-2	L3	sample	1115.9	5268325
S037	S2-P4-1-2-CT	2019-06-29	09:07:00	Sat	39	CT	S2	4	P4-1-2	L1	sample	956.1	10921882
S038	S2-P4-2-2-CT	2019-06-29	09:07:00	Sat	39	CT	S2	4	P4-2-2	L2	sample	1037.4	5536927
S039	S2-P4-3-2-CT	2019-06-29	09:07:00	Sat	39	CT	S2	4	P4-3-2	L3	sample	718.7	6946272
S040	S2-P5-1-2-PN	2019-06-29	09:11:00	Sat	39	GN	S2	5	P5-1-2	L1	sample	700	4027983
S041	S2-P5-2-2-PN	2019-06-29	09:11:00	Sat	39	GN	S2	5	P5-2-2	L2	sample	910.1	19179169
S042	S2-P5-3-2-PN	2019-06-29	09:11:00	Sat	39	GN	S2	5	P5-3-2	L3	sample	840.5	5413268
S043	S2-P6-1-2-RM	2019-06-29	09:15:00	Sat	39	CK	S2	6	P6-1-2	L1	sample	584.8	8151300
S044	S2-P6-2-2-RM	2019-06-29	09:15:00	Sat	39	CK	S2	6	P6-2-2	L2	sample	730.2	9698406
S045	S2-P6-3-2-RM	2019-06-29	09:15:00	Sat	39	CK	S2	6	P6-3-2	L3	sample	910.9	4723143
S046	S2-P7-1-2-CT	2019-06-29	09:19:00	Sat	39	CT	S2	7	P7-1-2	L1	sample	858.3	10602954
S047	S2-P7-2-2-CT	2019-06-29	09:19:00	Sat	39	CT	S2	7	P7-2-2	L2	sample	715.6	8077962
S048	S2-P7-3-2-CT	2019-06-29	09:19:00	Sat	39	CT	S2	7	P7-3-2	L3	sample	580.1	7337485
S049	S2-P8-1-2-PN	2019-06-29	09:23:00	Sat	39	GN	S2	8	P8-1-2	L1	sample	603.5	19483062
S050	S2-P8-2-2-PN	2019-06-29	09:23:00	Sat	39	GN	S2	8	P8-2-2	L2	sample	683.8	8233185
S051	S2-P8-3-2-PN	2019-06-29	09:23:00	Sat	39	GN	S2	8	P8-3-2	L3	sample	731	4297171
S052	S2-P9-1-2-RM	2019-06-29	09:27:00	Sat	39	CK	S2	9	P9-1-2	L1	sample	937.2	10117756
S053	S2-P9-2-2-RM	2019-06-29	09:27:00	Sat	39	CK	S2	9	P9-2-2	L2	sample	874.2	6270504
S054	S2-P9-3-2-RM	2019-06-29	09:27:00	Sat	39	CK	S2	9	P9-3-2	L3	sample	950.5	6449617
S055	S3-P1-1-1-CT	2019-07-12	09:06:00	Fri	52	CT	S3	1	P1-1-1	L1	sample	456.7	21184586
S056	S3-P1-2-1-CT	2019-07-12	09:06:00	Fri	52	CT	S3	1	P1-2-1	L2	sample	505.5	7138936
S057	S3-P1-3-1-CT	2019-07-12	09:06:00	Fri	52	CT	S3	1	P1-3-1	L3	sample	381.9	8989339
S058	S3-P2-1-1-PN	2019-07-12	09:11:00	Fri	52	GN	S3	2	P2-1-1	L1	sample	295.4	12020640
S059	S3-P2-2-1-PN	2019-07-12	09:11:00	Fri	52	GN	S3	2	P2-2-1	L2	sample	536.8	10783068
S060	S3-P2-3-1-PN	2019-07-12	09:11:00	Fri	52	GN	S3	2	P2-3-1	L3	sample	482	7669024
S061	S3-P3-1-1-RM	2019-07-12	09:15:00	Fri	52	CK	S3	3	P3-1-1	L1	sample	409.4	16453914
S062	S3-P3-2-1-RM	2019-07-12	09:15:00	Fri	52	CK	S3	3	P3-2-1	L2	sample	403.3	8152370
S063	S3-P3-3-1-RM	2019-07-12	09:15:00	Fri	52	CK	S3	3	P3-3-1	L3	sample	371.1	16399439
S064	S3-P4-1-1-CT	2019-07-12	09:22:00	Fri	52	CT	S3	4	P4-1-1	L1	sample	353.1	7452702
S065	S3-P4-2-1-CT	2019-07-12	09:22:00	Fri	52	CT	S3	4	P4-2-1	L2	sample	428.2	4949932
S066	S3-P4-3-1-CT	2019-07-12	09:22:00	Fri	52	CT	S3	4	P4-3-1	L3	sample	397.4	38107881
S067	S3-P5-1-1-PN	2019-07-12	09:27:00	Fri	52	GN	S3	5	P5-1-1	L1	sample	453.5	21272669
S068	S3-P5-2-1-PN	2019-07-12	09:27:00	Fri	52	GN	S3	5	P5-2-1	L2	sample	588.9	9512422
S069	S3-P5-3-1-PN	2019-07-12	09:27:00	Fri	52	GN	S3	5	P5-3-1	L3	sample	444.7	7021015
S070	S3-P6-1-1-RM	2019-07-12	09:32:00	Fri	52	CK	S3	6	P6-1-1	L1	sample	291.4	4068190
S071	S3-P6-2-1-RM	2019-07-12	09:32:00	Fri	52	CK	S3	6	P6-2-1	L2	sample	371.3	11292998
S072	S3-P6-3-1-RM	2019-07-12	09:32:00	Fri	52	CK	S3	6	P6-3-1	L3	sample	373.3	19595698
S073	S3-P7-1-1-CT	2019-07-12	09:36:00	Fri	52	CT	S3	7	P7-1-1	L1	sample	479.9	9571939
S074	S3-P7-2-1-CT	2019-07-12	09:36:00	Fri	52	CT	S3	7	P7-2-1	L2	sample	679.3	5490680
S075	S3-P7-3-1-CT	2019-07-12	09:36:00	Fri	52	CT	S3	7	P7-3-1	L3	sample	384.3	6683285
S076	S3-P8-1-1-PN	2019-07-12	09:41:00	Fri	52	GN	S3	8	P8-1-1	L1	sample	243.3	5721769
S077	S3-P8-2-1-PN	2019-07-12	09:41:00	Fri	52	GN	S3	8	P8-2-1	L2	sample	338.9	12009030
S078	S3-P8-3-1-PN	2019-07-12	09:41:00	Fri	52	GN	S3	8	P8-3-1	L3	sample	410.9	13407386
S079	S3-P9-1-1-RM	2019-07-12	09:45:00	Fri	52	CK	S3	9	P9-1-1	L1	sample	285.3	4457763
S080	S3-P9-2-1-RM	2019-07-12	09:45:00	Fri	52	CK	S3	9	P9-2-1	L2	sample	398.7	7886509
S081	S3-P9-3-1-RM	2019-07-12	09:45:00	Fri	52	CK	S3	9	P9-3-1	L3	sample	140.7	2211781
S082	S4-P1-1-2-CT	2019-08-05	08:51:00	Mon	76	CT	S4	1	P1-1-2	L1	sample	188.2	5991984
S083	S4-P1-2-2-CT	2019-08-05	08:51:00	Mon	76	CT	S4	1	P1-2-2	L2	sample	150.3	8405389
S084	S4-P1-3-2-CT	2019-08-05	08:51:00	Mon	76	CT	S4	1	P1-3-2	L3	sample	168.5	6936439
S085	S4-P2-1-2-PN	2019-08-05	08:56:00	Mon	76	GN	S4	2	P2-1-2	L1	sample	112.2	4465753
S086	S4-P2-2-2-PN	2019-08-05	08:56:00	Mon	76	GN	S4	2	P2-2-2	L2	sample	95.4	1264549
S087	S4-P2-3-2-PN	2019-08-05	08:56:00	Mon	76	GN	S4	2	P2-3-2	L3	sample	69.2	3745425
S088	S4-P3-1-2-RM	2019-08-05	08:56:00	Mon	76	CK	S4	3	P3-1-2	L1	sample	69.4	9193020
S089	S4-P3-2-2-RM	2019-08-05	08:56:00	Mon	76	CK	S4	3	P3-2-2	L2	sample	195.5	16879847
S090	S4-P3-3-2-RM	2019-08-05	08:56:00	Mon	76	CK	S4	3	P3-3-2	L3	sample	143.3	16075502
S091	S4-P4-1-2-CT	2019-08-05	09:08:00	Mon	76	CT	S4	4	P4-1-2	L1	sample	137.3	5465613
S092	S4-P4-2-2-CT	2019-08-05	09:08:00	Mon	76	CT	S4	4	P4-2-2	L2	sample	133.8	12727456
S093	S4-P4-3-2-CT	2019-08-05	09:08:00	Mon	76	CT	S4	4	P4-3-2	L3	sample	103.6	11235816
S094	S4-P5-1-2-PN	2019-08-05	09:14:00	Mon	76	GN	S4	5	P5-1-2	L1	sample	169.3	5396595
S095	S4-P5-2-2-PN	2019-08-05	09:14:00	Mon	76	GN	S4	5	P5-2-2	L2	sample	153.5	11830365
S096	S4-P5-3-2-PN	2019-08-05	09:14:00	Mon	76	GN	S4	5	P5-3-2	L3	sample	146.5	5004919
S097	S4-P6-1-2-RM	2019-08-05	09:20:00	Mon	76	CK	S4	6	P6-1-2	L1	sample	61.5	18707319
S098	S4-P6-2-2-RM	2019-08-05	09:20:00	Mon	76	CK	S4	6	P6-2-2	L2	sample	141.6	10154284
S099	S4-P6-3-2-RM	2019-08-05	09:20:00	Mon	76	CK	S4	6	P6-3-2	L3	sample	152.7	1437462
S100	S4-P7-1-2-CT	2019-08-05	09:26:00	Mon	76	CT	S4	7	P7-1-2	L1	sample	139.9	5496381
S101	S4-P7-2-2-CT	2019-08-05	09:26:00	Mon	76	CT	S4	7	P7-2-2	L2	sample	164.6	3162321
S102	S4-P7-3-2-CT	2019-08-05	09:26:00	Mon	76	CT	S4	7	P7-3-2	L3	sample	155.6	3684393
S103	S4-P8-1-2-PN	2019-08-05	09:32:00	Mon	76	GN	S4	8	P8-1-2	L1	sample	104.5	10214948
S104	S4-P8-2-2-PN	2019-08-05	09:32:00	Mon	76	GN	S4	8	P8-2-2	L2	sample	155.3	7523310
S105	S4-P8-3-2-PN	2019-08-05	09:32:00	Mon	76	GN	S4	8	P8-3-2	L3	sample	99.6	12949349
S106	S4-P9-1-2-RM	2019-08-05	09:38:00	Mon	76	CK	S4	9	P9-1-2	L1	sample	130.2	3554490
S107	S4-P9-2-2-RM	2019-08-05	09:38:00	Mon	76	CK	S4	9	P9-2-2	L2	sample	105.9	2924072
S108	S4-P9-3-2-RM	2019-08-05	09:38:00	Mon	76	CK	S4	9	P9-3-2	L3	sample	94.9	7140738
S109	NC1	NA	NA	NA	NA	NC	NA	NA	NA	NA	nc	15	22225
S110	NC2	NA	NA	NA	NA	NC	NA	NA	NA	NA	nc	15.5	22478
S111	NC3	NA	NA	NA	NA	NC	NA	NA	NA	NA	nc	15.6	16119
S112	NC4	NA	NA	NA	NA	NC	NA	NA	NA	NA	nc	15.8	36453
												Total reads	875534703
												Average reads	7.81727e+06
												Average reads (w/o NC)	8.1059e+06
												S.D.	5.49453e+06
