## Supplementary file 8 for "Detecting and validating influential organisms for rice growth: An ecological network approach"

### Sheet: supplementary file 8
Supplementary file 8. List of differentially expressed genes in the GN treatment
Transcript_ID	Locus_ID	padj	log2FoldChange	Description	Transcript.evidence	ORF.evidence
Os06t0228732-00	Os06g0228732	0.000640098	3.17125	Non-protein coding transcript.	EU955725 (DDBJ)	NONE
Os09t0440851-01	Os09g0440851	0.00243509	2.9563	Hypothetical gene.	AK288248 (DDBJ, Best hit)	longestORF
Os08t0433350-00	Os08g0433350	0.00166554	2.5874	Similar to photosystem II protein I.	EU955725 (DDBJ)	YP_002720022.1 (RefSeq)
Os04t0473150-00	Os04g0473150	0.00515588	2.41118	Similar to photosystem II protein D1.	AF363674 (DDBJ)	NP_039360.1 (RefSeq)
Os12t0504050-00	Os12g0504050	0.00580922	2.06879	Similar to Photosystem II reaction center protein Z.	U37703 (DDBJ)	D7KRB7 (UniProt)
Os01t0791033-00	Os01g0791033	0.022947	2.05079	Similar to ribulose-1, 5-bisphosphate carboxylase/oxygenase large subunit.	ab initio prediction	NP_039391.1 (RefSeq)
Os03t0659266-00	Os03g0659266	0.0343851	2.0159	Cytochrome b559 subunit beta.	P0C399 (UniProt)	P0C399 (UniProt)
Os06t0272600-01	Os06g0272600	0.0416104	1.80849	Non-protein coding transcript.	AK288812 (DDBJ, Best hit)	NONE
Os05t0579900-01	Os05g0579900	0.0416104	1.54433	Similar to 10A19I.11.	AK107480 (DDBJ, Best hit)	Q9XHV5 (UniProt)
Os03t0659233-00	Os03g0659233	0.0460501	1.5315	Cytochrome b559 subunit alpha.	P0C368 (UniProt)	P0C368 (UniProt)
Os02t0794600-01	Os02g0794600	0.0388996	0.80779	Similar to Copper chaperone COX17-1.	AK108336 (DDBJ, Best hit)	B6TDC7 (UniProt)
Os11t0184900-02	Os11g0184900	0.000162772	0.539903	NAC-type transcription factor, Regulation of stress-inducible genes, Stress tolerance	AB028184, AK063399, AK102475	Q53NF7
Os01t0104600-01	Os01g0104600	0.0415729	0.44057	Homolog of Arabidopsis DE-ETIOLATED1 (DET1), Modulation of the ABA signaling pathway and ABA biosynthesis, Regulation of chlorophyll content	AK100613, GQ898934 (Chongqing 2, indica)	Q658D0, D0EW63 (indica)
Os01t0678500-02	Os01g0678500	0.0262132	0.436155	Voltage-gated Ca2+ channel protein, Elicitor-induced defense reponses, Hypersensitive cell death, Activation of MAPK cascade	AK100998 (Genbank)	Q5QM84 (UniProt), B9EYL2 (UniProt)
Os08t0374100-01	Os08g0374100	0.022947	-0.349698	Similar to Ubiquitin carrier protein.	AK070541 (DDBJ, Best hit)	B9G0M2 (UniProt)
Os03t0285700-01	Os03g0285700	0.0112441	-0.359728	Similar to L-ascorbate peroxidase.	AK061841 (DDBJ, Best hit)	Q10N21 (UniProt)
Os07t0619200-01	Os07g0619200	0.0460501	-0.375997	EF hand domain containing protein.	AK100302 (DDBJ, Best hit)	GeneMark
Os08t0162800-01	Os08g0162800	0.0111179	-0.457968	Acyl-CoA-binding protein , Stress response	AK059406, AK122061	Q84SC3
Os07t0294300-01	Os07g0294300	0.0466809	-0.465836	Conserved hypothetical protein.	AK241028 (DDBJ, Best hit)	B8B585 (UniProt)
Os01t0642200-01	Os01g0642200	0.00719247	-0.468095	Conserved hypothetical protein.	AK105174 (DDBJ, Best hit), AK071521 (DDBJ, Best hit)	B8ACD2 (UniProt)
Os02t0668500-02	Os02g0668500	0.0388996	-0.527283	Similar to cellular retinaldehyde-binding/triple function, C-terminal.	AK060958 (DDBJ, Best hit)	NP_001147236.1 (RefSeq)
Os03t0628800-01	Os03g0628800	0.0406453	-0.563193	Similar to H1flk (Fragment).	AK099948 (DDBJ, Best hit)	Q7DM36 (UniProt)
Os05t0176700-01	Os05g0176700	0.0424733	-0.59787	Conserved hypothetical protein.	AK071729 (DDBJ, Best hit)	A2Y0X6 (UniProt)
Os02t0530100-01	Os02g0530100	0.0492292	-0.766598	Similar to C4-dicarboxylate transporter/malic acid transport protein.	AK058520 (DDBJ, Best hit)	B6SWN8 (UniProt)
Os02t0684400-01	Os02g0684400	0.0219233	-0.799502	Similar to OXS3 (OXIDATIVE STRESS 3).	AK065103 (DDBJ, Best hit)	NP_200466.1 (RefSeq)
Os12t0117400-01	Os12g0117400	0.0373278	-0.910739	Similar to RPT2-like protein.	AK060741 (DDBJ, Best hit)	B6ST41 (UniProt)
Os03t0176900-01	Os03g0176900	0.00901274	-1.17621	Conserved hypothetical protein.	AK073509 (DDBJ, Best hit)	B8APR6 (UniProt)
Os08t0198200-00	Os08g0198200	0.018551	-1.34273	Hypothetical conserved gene.	BT018721 (DDBJ)	NP_001042193.1 (RefSeq)
Os03t0659350-01	Os03g0659350	0.0460501	-1.4595	Hypothetical gene.	AK288422 (DDBJ, Best hit)	longestORF
