## Supplementary file 9 for "Detecting and validating influential organisms for rice growth: An ecological network approach"

### Sheet: supplementary file 9
Supplementary file 9. List of location-specific differentially expressed genes
Transcript_ID	Locus_ID	treatment	loc	padj	log2FoldChange	Description	Transcript.evidence	ORF.evidence
Os05t0247100-02	Os05g0247100	CK	1	0.025734	1.44194	Chitinase III protein, Xylanase inhibitor, Regulation of abiotic stress response, Resistance to herbivores	AK062114, JQ218437	Q5WMX0
Os12t0236225-00	Os12g0236225	GN	3	0.00875525	1.18242	Conserved hypothetical protein.	AK241098 (DDBJ, Secondary hit)	B9G7W2 (UniProt)
Os02t0594166-01	Os02g0594166	GN	3	0.0357113	1.03303	Conserved hypothetical protein.	AK240972 (DDBJ, Best hit)	NP_001173055.1 (RefSeq)
Os01t0608101-00	Os01g0608101	GN	3	0.0109766	0.919712	Conserved hypothetical protein.	CT834902 (DDBJ, Best hit)	NP_001172458.1 (RefSeq)
Os01t0495701-00	Os01g0495701	GN	3	0.0186871	0.90191	Hypothetical conserved gene.	AK240972 (DDBJ, Secondary hit)	NP_001173484.1 (RefSeq)
Os01t0647200-01	Os01g0647200	GN	3	0.00875525	0.892929	Hypothetical conserved gene.	AK068661 (DDBJ, Best hit), AK068403 (DDBJ, Best hit), AK119691 (DDBJ, Best hit)	A6MZQ3 (UniProt)
Os01t0200700-01	Os01g0200700	GN	3	0.0155725	-0.719878	Similar to Metallothionein-like protein type 3 (MT-3) (MWMT3).	AK058313 (DDBJ, Best hit), AK120350 (DDBJ, Best hit)	Q60GR3 (UniProt)
Os06t0594400-02	Os06g0594400	GN	3	0.00875525	-0.750719	Kelch-type beta propeller domain containing protein.	AK065435 (DDBJ, Best hit), AK072246 (DDBJ, Best hit)	B6SJR4 (UniProt)
Os04t0423400-02	Os04g0423400	CK	3	0.00466293	-0.824829	Similar to OSIGBa0076I14.3 protein.	AK061578 (DDBJ, Best hit)	Q01L89 (UniProt)
Os02t0684400-01	Os02g0684400	GN	3	0.00089658	-1.0644	Similar to OXS3 (OXIDATIVE STRESS 3).	AK065103 (DDBJ, Best hit)	NP_200466.1 (RefSeq)
Os03t0103200-01	Os03g0103200	CK	3	0.0181277	-1.3128	Similar to Physical impedance induced protein.	AK062654 (DDBJ, Best hit)	A2XBH3 (UniProt)
Os02t0114200-01	Os02g0114200	CK	3	0.0027416	-2.06719	Serine carboxypeptidase III precursor (EC 3.4.16.5).	AK073508 (DDBJ, Best hit), AK061078 (DDBJ, Best hit)	P37891 (UniProt)
Os06t0705400-02	Os06g0705400	CK	3	0.0181277	-2.92347	Similar to Nonspecific lipid-transfer protein 2P (LTP2P) (Lipid transfer protein 2 isoform 2) (LTP2-2) (7 kDa lipid transfer protein 2).	AK062667 (DDBJ, Best hit)	NP_001149680.1 (RefSeq)
Os01t0793300-01	Os01g0793300	CK	1	2.60642e-06	-3.00349	Di-copper centre-containing domain containing protein.	AK241303 (DDBJ, Best hit)	NP_001147867.1 (RefSeq)
Os01t0348900-01	Os01g0348900	CK	3	0.000909623	-3.05485	SalT gene product (Salt-induced protein).	AK062520 (DDBJ, Best hit), AK105034 (DDBJ, Best hit)	Q0JMY8 (UniProt)
Os10t0555700-02	Os10g0555700	CK	3	0.000108332	-3.29471	Beta-expansin.	AK061068 (DDBJ, Best hit), AK058895 (DDBJ, Best hit), AK104128 (DDBJ, Best hit)	O24230 (UniProt)
